# Gap junctions in Turing-type periodic feather pattern formation

**DOI:** 10.1101/2023.04.15.537019

**Authors:** Chun-Chih Tseng, Thomas E. Woolley, Ting-Xin Jiang, Ping Wu, Philip K. Maini, Randall B. Widelitz, Cheng-Ming Chuong

## Abstract

Periodic patterning requires coordinated cell-cell interactions at the tissue level. Turing showed, using mathematical modeling, how spatial patterns could arise from the reactions of a diffusive activator-inhibitor pair in an initially homogenous two-dimensional field. Most activators and inhibitors studied in biological systems are proteins, and the roles of cell-cell interaction, ions, bioelectricity, etc. are only now being identified. Gap junctions (GJs) mediate direct exchanges of ions or small molecules between cells, enabling rapid long-distance communications in a cell collective. They are therefore good candidates for propagating non-protein-based patterning signals that may act according to the Turing principles. Here, we explore the possible roles of GJs in Turing-type patterning using feather pattern formation as a model. We found seven of the twelve investigated GJ isoforms are highly dynamically expressed in the developing chicken skin. *In ovo* functional perturbations of the GJ isoform, connexin 30, by siRNA and the dominant-negative mutant applied before placode development led to disrupted primary feather bud formation, including patches of smooth skin and buds of irregular sizes. Later, after the primary feather arrays were laid out, inhibition of gap junctional intercellular communication in the *ex vivo* skin explant culture allowed the emergence of new feather buds in temporal waves at specific spatial locations relative to the existing primary buds. The results suggest that gap junctional communication may facilitate the propagation of long-distance inhibitory signals. Thus, the removal of GJ activity would enable the emergence of new feather buds if the local environment is competent and the threshold to form buds is reached. We propose Turing-based computational simulations that can predict the appearance of these ectopic bud waves. Our models demonstrate how a Turing activator-inhibitor system can continue to generate patterns in the competent morphogenetic field when the level of intercellular communication at the tissue scale is modulated.
