## Supplementary material for "Gap junctions in Turing-type periodic feather pattern formation": S1 Table

### Sheet: Table S1 Oligonucleotides
Table S1. Oligonucleotides used in the study.
Primers for RNA probe making for whole-mount in situ hybridization
Target gene	Primer	Primer Sequence	Size (base pairs)	Accession number
Cx30	Forward	5'- gcagagagagtctggggaga- 3'	599	NM_204931
	Reverse	5'- gtaatacgactcactatagtggggtggtgtttctgattt- 3'
Cx31.1	Forward	5'- gctcagtggggtcaacagat- 3'	567	XM_425784/XM_040689771
	Reverse	5'- gtaatacgactcactatagccaccatgaagagggtgaat- 3'
Cx31.9	Forward	5'- gaggaggacccgatgatgta- 3'	572	NM_205503
	Reverse	5'- gtaatacgactcactatagtgttggctttgttctgcttg- 3'
Cx32	Forward	5'- agcgtctgctacgaccactt- 3'	591	NM_204371
	Reverse	5'- gtaatacgactcactatagagcagctggttgatctcgtt- 3'
Cx40	Forward	5'- gaaagagaggcccaggagat- 3'	534	NM_205504
	Reverse	5'- gtaatacgactcactatagggacttgccaaacactgat- 3'
Cx43	Forward	5'- agagctcaaggtggtccaga- 3'	480	NM_204586
	Reverse	5'- gtaatacgactcactatagcatatttgggggaaccacag- 3'
Cx37	Forward	5'- tatctctcgcggaaagagga- 3'	597	NM_206984
	Reverse	5'- gtaatacgactcactatagtcgctggagagcttgttgta- 3'
Cx46	Forward	5'- ccatggcaccctactatgct- 3'	570	NM_001040644
	Reverse	5'- gtaatacgactcactatagcttactggccctgctcaaac- 3'
Cx50	Forward	5'- agagggaggaagctgagagg- 3'	570	NM_204997
	Reverse	5'- gtaatacgactcactatagactgggctcaacccctactt- 3'
Cx52.6	Forward	5'- agtggctgctgaggatgtct- 3'	520	XM_001235096
	Reverse	5'- gtaatacgactcactataggtcgggacacaaaacaatc- 3'
Cx40.1	Forward	5'- tggatgcagagggaataagg- 3'	660	XM_015282128
	Reverse	5'- gtaatacgactcactatagcaagatctcctgacgcacaa- 3'
Cx36	Forward	5'- tcaatgaagcgtgaggacag- 3'	525	NM_204582
	Reverse	5'- gtaatacgactcactatagatgctcattcttggcaggtc- 3'
Primers for construction of the RCAS expression plasmid
RCAS-Cx30ΔC-Flag-2A-mcherry
NotI-Cx30(a.a. 1-214)-F	Forward	5'- AAGGAAAAAAGCGGCCGCAtggattggggagctctgca- 3'
SpeI-Cx30(a.a. 1-214)-FLAG-R	Reverse	5'- GGACTAGTttacttatcgtcgtcatccttgtaatccagtaaataacataattcagcca- 3'
siRNA sequences
Cx30 siRNA	sense	5'- ACACUCCACCAGCAUUGGGUU-3'
Cx30 siRNA_randomized control	sense	5'-CACGUCUCACGACAGUGACUU-3'
