## Supplementary material for "Gap junctions in Turing-type periodic feather pattern formation": S2 Table

### Sheet: Table S2
Table S2. Gap junction isoform expressions in dorsal skins of chick embryos.
Stage	H&H 31	H&H 31	H&H 31	H&H 31	H&H 35	H&H 35	H&H 35	H&H 35
Tissue	Epithelium	Epithelium	Mesenchyme	Mesenchyme	Epithelium	Epithelium	Mesenchyme	Mesenchyme
Batch	I	II	I	II	I	II	I	II
GJA1	313.77	326.08	491.98	548.89	214.42	180.43	697.9	736.57
GJA3	0.61	0.73	0	0.03	0.7	1.17	0.06	0.09
GJA4	1.13	1.45	2.92	3.22	0.72	0.32	10.04	7.31
GJA5	24.29	19.78	7.09	8.11	27.35	26.58	14	10.15
GJA8	0.16	0.2	0.04	0.03	0.16	0.3	0.47	0.27
GJA9	0.42	0.42	0.13	0.03	0.3	0.44	0.06	0.02
GJB1	0.23	0.05	0.63	0.6	0.27	0.19	1.18	1.13
GJB3	40.07	38.11	0.13	0.2	16.26	12.61	0.22	0.13
GJB6	59.63	59.94	0.21	0.4	26.72	44	0.4	0.38
GJC1	10.03	10.47	13.48	13.29	6.47	7.01	17.12	15.89
GJC2	0.18	0.26	25.06	22.22	0.52	0.15	21.72	21.66
GJD2	0	0	0	0.01	0	0	0.11	0
GJD4	0	0.05	0	0.05	0.02	0	0.12	0
PANX1	5.64	6.39	5.24	4.47	3.63	4.14	2.4	3.05
PANX2	14.39	17.06	13.29	15.42	2.09	2.88	12.09	10.93
PANX3	5.23	6.76	5.14	5.96	6.73	5.78	5.71	4.34
(RPKM; GSE86251; PMID: 30560870)
