## Supplementary material for "Gap junctions in Turing-type periodic feather pattern formation": S3 Table

### Sheet: Table S3
Table S3. Qualitative comparisons of gap junction isoform expressions as shown in this and the earlier study.
Gene	Aliases	Predicted?	NCBI Accession Number	WM-ISH	RNA-seq (epi)	RNA-seq (mesen)
GJA1	Cx43		NM_204586
GJA3	Cx46/56		NM_001040644
GJA4	Cx37/39		NM_206984
GJA5	Cx40/Cx42		NM_205504
GJA8	Cx45.6/50		NM_204997
GJA9		Predicted	XM_040651745	N/A
GJA10	(Cx52.6)	Predicted	XM_001235096		N/A	N/A
GJB1	Cx32		NM_204371
GJB2		Predicted	XM_046908589	N/A	N/A	N/A
GJB3		Predicted	XM_040689776	N/A
GJB5	Cx31.1	Predicted	XM_425784/XM_040689771		N/A	N/A
GJB6	Cx30/Cx31		NM_204931							High
GJC1/GJC3/GJA7	31.9/45		NM_205503
GJC2/GJA12	Cx47		NM_001199581	N/A
GJD2	Cx35.1/36		NM_204582							Low (RPKM>1)
GJD4	Cx40.1	Predicted	XM_015282128							Not detected
*WM-ISH, included the results from H&H stage 28 to H&H stage 35, regardless in the epithelium or mesenchyme.
*RNA-seq (epi or mesen): regardless in the embryos at H&H stage 31 or H&H stage 35. PMID: 30560870; GSE86251.
*epi, epithelium. mesen, mesenchyme.
*N/A, not available.
